# Quantification and site-specific analysis of co-occupied N- and O-glycopeptides

**DOI:** 10.1101/2024.07.06.602348

**Authors:** Joann Chongsaritsinsuk, Valentina Rangel-Angarita, Keira E. Mahoney, Taryn M. Lucas, Olivia M. Enny, Mitchelle Katemauswa, Stacy A. Malaker

**Author notes:** To whom correspondence should be addressed: Stacy A. Malaker **Stacy A. Malaker** – Department of Chemistry, Yale University, New Haven, Connecticut 06511.

## Abstract

Protein glycosylation is a complex post-translational modification that is generally classified as N- or O-linked. Site-specific analysis of glycopeptides is accomplished with a variety of fragmentation methods, depending on the type of glycosylation being investigated and the instrumentation available. For instance, collisional dissociation methods are frequently used for N-glycoproteomic analysis with the assumption that one N-sequon exists per tryptic peptide. Alternatively, electron-based methods are indispensable for O-glycosite localization. However, the presence of simultaneously N- and O-glycosylated peptides could suggest the necessity of electron-based fragmentation methods for N-glycoproteomics, which is not commonly performed. Thus, we quantified the prevalence of N- and O-glycopeptides in mucins and other glycoproteins. A much higher frequency of co-occupancy within mucins was detected whereas only a negligible occurrence occurred within non-mucin glycoproteins. This was demonstrated from analyses of recombinant and/or purified proteins, as well as more complex samples. Where co-occupancy occurred, O-glycosites were frequently localized to the Ser/Thr within the N-sequon. Additionally, we found that O-glycans in close proximity to the occupied Asn were predominantly unelaborated core 1 structures, while those further away were more extended. Overall, we demonstrate electron-based methods are required for robust site-specific analysis of mucins, wherein co-occupancy is more prevalent. Conversely, collisional methods are generally sufficient for analyses of other types of glycoproteins.
