## Supplemental Table 1 for "Quantification and site-specific analysis of co-occupied N- and O-glycopeptides"

### Sheet: Legend
				Supplemental Table 1. Previously identified co-occupied glycopeptides in the literature. We compiled a list of co-occupied glycopeptides previously detected by our research group and others in the tab labeled 'Co-occupied peptides'. In this tab, we identify: the authors who identified the corresponding glycopeptide and what year the paper was published under 'Authors' and 'Date of publication', r…
	Glycan Labels
	H	Hexose
	N	GalNAc
	A	NeuAc
	F	Fucose

### Sheet: Co-occupied peptides
Authors	Date of publication	Protein	Peptide	Co-occupied sites
				N-glycosite	O-glycosite(s)
Escribano, J. et al.	1990	α-1-microglobulin (AMBP)	(t)PPDNIQVQENF(n)ISR	Asn36	Thr24
Chandrasekhar, K.D. et al.	2011	Potassium voltage-gated channel subfamily E regulatory subunit 1 (KCNE1)		Asn5	Thr7
Riethmueller, S. et al.	2017	Soluble IL-6 receptor (sIL-6R)	RDSAnAt[H1N1]SLP	Asn350	Thr352
Tian, W. et al.	2021	SARS-CoV-2 spike protein	Fs[N1]nVT	Asn61	Ser60
Tian, W. et al.	2021	SARS-CoV-2 spike protein	IVNnAt[N1]NVVIKVcEF	Asn122	Thr124
Tian, W. et al.	2021	SARS-CoV-2 spike protein	YHKNnKs[H1N1]W	Asn149	Ser151
Tian, W. et al.	2021	SARS-CoV-2 spike protein	EPLVDLPIGInIt[H1N1A1]RF	Asn234	Thr236
Tian, W. et al.	2021	SARS-CoV-2 spike protein	GGVSVITPGTn(ts)[H1N1]NQVAVLY	Asn603	Thr604/Ser605
Tian, W. et al.	2021	SARS-CoV-2 spike protein	LYQDVnct[N1]EVPV	Asn616	Thr618
Tian, W. et al.	2021	SARS-CoV-2 spike protein	AGcLIGAEHVnNs[H1N1A1]YEcDIPGAGIcASYQTQTNSPR	Asn657	Ser659
Tian, W. et al.	2021	SARS-CoV-2 spike protein	nFTt[H1N1A1]APAIcHDGK	Asn1074	Thr1077
Tian, W. et al.	2021	SARS-CoV-2 spike protein	Vs[H1N1]nGTHWF	Asn1098	Ser1097
Tian, W. et al.	2021	SARS-CoV-2 spike protein	VSnGt[H1N1A1]HWF	Asn1098	Thr1100
Chien, Y. et al.	2023	Receptor-type protein tyrosine phosphatase alpha (PTPRA)	LInSSt[N1]AEPVKEEAK	Asn17	Thr20
Chien, Y. et al.	2023	Receptor-type protein tyrosine phosphatase alpha (PTPRA)	LInSs[N1]t[H1N1]AEPVKEEAK	Asn17	Ser19, Thr20
Chien, Y. et al.	2023	Receptor-type protein tyrosine phosphatase alpha (PTPRA)	LInSs[N1]t[H1N2]AEPVKEEAK	Asn17	Ser19, Thr20
Chien, Y. et al.	2023	Receptor-type protein tyrosine phosphatase alpha (PTPRA)	LInSs[H1N1]t[H1N2]AEPVKEEAK	Asn17	Ser19, Thr20
Chongsaritsinsuk, J. et al.	2023	TIM-4	t[N1]AVPEQnKt[N1]	Asn91	Thr285, Thr293
Chongsaritsinsuk, J. et al.	2023	TIM-4	t[H1N1]AVPEQnKt[N1]	Asn91	Thr285, Thr293
Chongsaritsinsuk, J. et al.	2023	TIM-4	t[H1N1]AVPEQnKt[H1N1]	Asn91	Thr285, Thr293
Chongsaritsinsuk, J. et al.	2023	TIM-4	t[H2N2]AVPEQnKt[H1N1]	Asn91	Thr285, Thr293
Chongsaritsinsuk, J. et al.	2023	TIM-4	t[H2N2A1]AVPEQnKt[H1N1]	Asn91	Thr285, Thr293
Chongsaritsinsuk, J. et al.	2023	TIM-4	t[H2N2A2]AVPEQnKt[H1N1]	Asn91	Thr285, Thr293
Chongsaritsinsuk, J. et al.	2023	C1-Inh	It[H1N1A1]AnT	Asn81	Thr79
Chongsaritsinsuk, J. et al.	2023	C1-Inh	ITAnTt[H1N1A1]DEP	Asn81	Thr83
Chongsaritsinsuk, J. et al.	2023	C1-Inh	ITAnTt[H1N1A2]DEP	Asn81	Thr83
Chongsaritsinsuk, J. et al.	2023	C1-Inh	NPnAt[H1N1A1]SSSSQDaESLQDR	Asn25	Thr27
Chongsaritsinsuk, J. et al.	2023	C1-Inh	NPnAt[H1N1A1]SSSSQDaESLQDRGEGK	Asn25	Thr27
Chongsaritsinsuk, J. et al.	2023	C1-Inh	s[H1N1]LPTTnS	Asn69	Ser64
Chongsaritsinsuk, J. et al.	2023	C1-Inh	s[H1N1A1]LPTTnS	Asn69	Ser64
Chongsaritsinsuk, J. et al.	2023	C1-Inh	t[H1N1A1]KIt[H1N1A1]AnT	Asn81	Thr76, Thr79
Chongsaritsinsuk, J. et al.	2023	C1-Inh	t[H1N1A1]KITAnT	Asn81	Thr76
Chongsaritsinsuk, J. et al.	2023	C1-Inh	t[H2N2A2]TNSATKITAnT	Asn81	Thr71
Chongsaritsinsuk, J. et al.	2023	C1-Inh	t[H1N1A1]TNSATKITAnT	Asn81	Thr71
Chongsaritsinsuk, J. et al.	2023	TIM-3	t[H2N2A2]LGSLPDInL	Asn172	Thr164
Chongsaritsinsuk, J. et al.	2023	TIM-3	t[H1N1A2]LGSLPDInL	Asn172	Thr164
Chongsaritsinsuk, J. et al.	2023	TIM-3	t[H1N1]Qt[H1N1]LGSLPDInL	Asn172	Thr162, Thr164
Chongsaritsinsuk, J. et al.	2023	TIM-3	t[H2N2A1]Qt[N1]LGSLPDInL	Asn172	Thr162, Thr164
Chongsaritsinsuk, J. et al.	2023	TIM-3	t[H1N2A1]Qt[N1]LGSLPDInL	Asn172	Thr162, Thr164
Chernykh, A. et al.	2024	Corticosteroid-binding globulin (CBG)	AVLQLNEEGVDt[H1N1A1]AGSTGVTLn[H5N4A2]LTSKPIILR	Asn347	Thr338
